# Analysis of human GPER expression in normal tissues and select cancers using immunohistochemistry

**DOI:** 10.1101/2023.03.09.531931

**Authors:** Christopher A. Natale, John T. Seykora, Todd W Ridky

**Affiliations:** Linnaeus Therapeutics, Haddonfield, New Jersey, 08033; Perelman School of Medicine, Department of Dermatology, University of Pennsylvania, Philadelphia, Pennsylvania 19104

## Abstract

GPER (G protein-coupled estrogen receptor) has been reported to play roles in several areas of physiology including cancer, metabolic disorders, and cardiovascular disease. However, the understanding of where this receptor is expressed in human tissue is limited due to limited available tools and methodologies that can reliably detect GPER protein. Recently, a highly specific monoclonal antibody against GPER (20H15L21) was developed and is suitable for immunohistochemistry. Using this antibody, we show that GPER protein expression varies markedly between normal human tissue, and also among cancer tissue. As GPER is an emerging therapeutic target for cancer and other diseases, this new understanding of GPER distribution will likely be helpful in design and interpretation of ongoing and future GPER research.
