## Supplemental Data Table 1 for "Analysis of human GPER expression in normal tissues and select cancers using immunohistochemistry"

### Sheet: FDA999y2
Name	FDA999y2
Description	Multi-normal human tissue array, rerpresenting FDA guideline for antibody cross-reactivity testing, 33 types of human organs, 99 cores, each type taken from 3 individuals (core size 1.5mm).
Panel	Multiple organ normal tissue microarray, 33 types of normal human organs, 99 cores, each type taken from 3 different individuals.
Price	306
Cases	99
Cores	99
Diameter	5
Rows	9
Columns	12
Position	No.	Age	Sex	Organ/Anatomic Site	Pathology diagnosis	TNM	Grade	Stage	Type	Tissue ID.	% Positive	Average
A1	1	47	M	Cerebrum	Cerebrum tissue				Normal	Nct06N004	100
A2	2	42	M	Cerebrum	Cerebrum tissue				Normal	Nct09N050	100
A3	3	27	M	Cerebrum	Cerebrum tissue				Normal	Nct08N047	90	96.6667
A4	4	23	M	Cerebellum	Cerebellum tissue				Normal	Ncb15N145	0
A5	5	45	M	Cerebellum	Cerebellum tissue				Normal	Ncb15N146	0
A6	6	54	F	Cerebellum	Cerebellum tissue				Normal	Ncb17N003	0	0
A7	7	43	M	Adrenal gland	Adrenal gland tissue				Normal	Eag06N009	10
A8	8	73	M	Adrenal gland	Adrenal gland tissue				Normal	Eag17N007	60
A9	9	18	F	Adrenal gland	Adrenal gland tissue				Normal	Eag06N010	0	23.3333
A10	10	40	F	Ovary	Ovary tissue				Normal	Fov13N023Q	0
A11	11	19	F	Ovary	Ovary tissue				Normal	Fov13N015Q	0
A12	12	39	F	Ovary	Ovary tissue				Normal	Fov50N018	0	0
B1	13	39	F	Pancreas	Pancreas tissue				Normal	Dpa17N005	10
B2	14	21	F	Pancreas	Pancreas tissue				Normal	Dpa06N023	19.0595
B3	15	49	F	Pancreas	Pancreas tissue				Normal	Dpa17N006	10	13.0198
B4	16	40	F	Pituitary Gland	Hypophysis tissue				Normal	Ept13N20Q	60
B5	17	32	F	Pituitary Gland	Hypophysis tissue				Normal	Ept14N01A	70
B6	18	40	F	Pituitary Gland	Hypophysis tissue				Normal	Ept13N19Q	60	63.3333
B7	19	4 Mon.	F	Placenta (epi)	Placenta tissue				Normal	Tai14N017	90
B8	20	8 Mon.	F	Placenta (epi)	Placenta tissue				Normal	Tai05N002	0
B9	21	7Mon.	F	Placenta (epi)	Placenta tissue				Normal	Tai7m09	10	33.3333
	22	37	M	Testis	Testis tissue				Normal	Mtt07N028	50
B11	23	40	M	Testis	Testis tissue				Normal	Mtt08N002	30
B12	24	35	M	Testis	Testis tissue				Normal	Mtt08N001	10	30
C1	25	27	M	Thyroid gland	Thyroid gland tissue				Normal	Etg08N047	0
C2	26	45	M	Thyroid gland	Thyroid gland tissue				Normal	Etg15N146	0
C3	27	23	M	Thyroid gland	Thyroid gland tissue				Normal	Etg15N145	0	0
C4	28	19	F	Breast	Breast tissue				Normal	Fmg07N013	0
C5	29	21	F	Breast	Breast tissue				Normal	Fmg06N024	0
C6	30	54	F	Breast	Breast tissue				Normal	Fmg17N003	0	0
C7	31	21	F	Spleen	Spleen tissue				Normal	Isp11N001	5
C8	32	45	M	Spleen	Spleen tissue				Normal	Isp15N146	5
C9	33	38	M	Spleen	Spleen tissue				Normal	Isp05N018	5	5
C10	34	14	M	Tonsil (epi)	Tonsil tissue				Normal	Rts13880	90
C11	35	20	M	Tonsil (epi)	Tonsil tissue				Normal	Rts320061	90
C12	36	18	M	Tonsil (epi)	Tonsil tissue				Normal	Rts106122	90	90
D1	37	21	F	Thymus gland	Thymus gland tissue				Normal	Ith06N024	2.26788
D2	38	35	M	Thymus gland	Thymus gland tissue				Normal	Ith07N015	3.46204
D3	39	23	M	Thymus gland	Thymus gland tissue				Normal	Ith15N145	2.84277	2.85756
D4	40	46	M	Bone marrow	Bone marrow tissue				Normal	Ibm06N024	0.0801118
D5	41	18	F	Bone marrow	Bone marrow tissue				Normal	Ibm07N010	0
D6	42	21	F	Bone marrow	Bone marrow tissue				Normal	Ibm06N023	19.1973	6.42579
D7	43	35	F	Lymph node	Lymph node tissue				Normal	Ily11N009	0.325352
D8	44	35	M	Lymph node	Lymph node tissue				Normal	Ily06N022	0.286261
D9	45	43	M	Lymph node	Lymph node tissue				Normal	Ily06N019	0.0429682	0.218194
D10	46	16	F	Lung	Lung tissue				Normal	Rln08N040	0
D11	47	27	M	Lung	Lung tissue				Normal	Rln08N047	0.338996
D12	48	21	F	Lung	Lung tissue				Normal	Rln06N023	0.338665	0.225887
E1	49	42	F	Nasopharynx (epi)	Nasopharynx				Normal	Rla08N033	80
E2	50	42	F	Larynx (epi)	Larynx				Normal	Rla07N040	30
E3	51	34	M	Larynx (epi)	Larynx				Normal	Rla08N042	0	36.6667
E4	52	47	M	Heart	Cardiac muscle tissue				Normal	Cht08N041	0
E5	53	40	M	Heart	Cardiac muscle tissue				Normal	Cht05N013	0
E6	54	38	F	Heart	Cardiac muscle tissue				Normal	Cht05N019	0	0
E7	55	27	M	Esophagus (epi)	Esophagus tissue				Normal	Des08N047	0
E8	56	36	M	Esophagus (epi)	Esophagus tissue				Normal	Des11N010	0
E9	57	22	M	Esophagus (epi)	Esophagus tissue				Normal	Des05N009	0	0
E10	58	31	F	Stomach	Stomach tissue				Normal	Dst063N02	50
E11	59	33	M	Stomach	Stomach tissue				Normal	Dst07N026	20
E12	60	48	M	Stomach	Stomach tissue				Normal	Dst05N023	30	33.3333
F1	61	40	M	Small intestine (epi)	Small intestine tissue				Normal	Din08N016	70
F2	62	21	F	Small intestine (epi)	Small intestine tissue				Normal	Din06N022	90
F3	63	33	M	Small intestine (epi)	Small intestine tissue				Normal	Din08N010	90	83.3333
F4	64	35	M	Colon (epi)	Colon tissue				Normal	Dco15N142	0
F5	65	23	M	Colon (epi)	Colon tissue				Normal	Dco15N145	90
F6	66	21	F	Colon (epi)	Colon tissue				Normal	Dco06N022	60	50
F7	67	35	M	Liver	Liver tissue				Normal	Dlv05N006	80
F8	68	50	M	Liver	Liver tissue				Normal	Dlv06N011	90
F9	69	23	M	Liver	Liver tissue				Normal	Dlv15N145	100	90
F10	70	40	M	Salivary gland	Salivary gland tissue				Normal	Doc09N054	0
F11	71	35	M	Salivary gland	Salivary gland tissue				Normal	Doc11N009	0
F12	72	21	F	Salivary gland	Salivary gland tissue				Normal	Doc06N023	0	0
G1	73	50	M	Kidney	Kidney tissue				Normal	Ukn06N011	90
G2	74	2	F	Kidney	Kidney tissue				Normal	Ukn08N035	60
G3	75	41	F	Kidney	Kidney tissue				Normal	Ukn07N001	50	66.6667
G4	76	22	M	Prostate	Prostate tissue				Normal	Mpr11N015	5
G5	77	23	M	Prostate	Prostate tissue				Normal	Mpr15N145	0
G6	78	42	M	Prostate	Prostate tissue				Normal	Mpr18N002	0	1.66667
G7	79	37	F	Cervix. (epi)	Cervix tissue				Normal	Fur50N019	0
G8	80	46	F	Cervix. (epi)	Cervix tissue				Normal	Fur50N020	0
G9	81	36	F	Cervix. (epi)	Cervix tissue				Normal	Fur50N022	30	10
G10	82	18	F	Uterus (epi)	Uterus tissue				Normal	Fur07N010	20
G11	83	48	F	Uterus (epi)	Uterus tissue				Normal	Fur50N04	70
G12	84	27	F	Uterus (epi)	Uterus tissue				Normal	Fur07N025	0	30
H1	85	23	M	Bladder (epi)	Bladder tissue				Normal	Ubd15N145	0
H2	86	38	M	Bladder (epi)	Bladder tissue				Normal	Ubd15N066	80
H3	87	30	M	Bladder (epi)	Bladder tissue				Normal	Ubd08N004	0	26.6667
H4	88	30	M	Skeletal muscle	Skeletal muscle tissue				Normal	Srm07N029	0
H5	89	33	M	Skeletal muscle	Skeletal muscle tissue				Normal	Srm07N026	0
H6	90	37	M	Skeletal muscle	Skeletal muscle tissue				Normal	Srm07N028	0	0
H7	91	21	M	Skin (epi)	Skin tissue				Normal	Kin15N007	0
H8	92	33	M	Skin (epi)	Skin tissue				Normal	Kin07N026	0
H9	93	35	M	Skin (epi)	Skin tissue				Normal	Kin07N015	0	0
H10	94	40	M	Nerve	Peripheral nerve tissue				Normal	Scf08N002	0
H11	95	15	F	Nerve	Peripheral nerve tissue				Normal	Scf06N002	0
H12	96	43	M	Nerve	Peripheral nerve tissue				Normal	Scf01N025	0	0
I1	97	23	M	Pericardium	Pericardium and mesothelial tissue				Normal	Apr15N145	0
I2	98	45	M	Pericardium	Pericardium and mesothelial tissue				Normal	Apr15N146	0
I3	99	21	F	Lung	Lung and mesothelial tissue				Normal	Rln06N023	0	0

### Sheet: ME1002b
Name	ME1002b
Description	Malignant melanoma with skin tissue array, including TNM and clinical satge, 50 cases/100 cores, replacing ME1002a
Panel	Malignant melanoma with skin microarray, containing 45 cases of malignant melanoma, 1 case of adjacent normal skin tissue, plus 4 cases of skin tissue, duplicate cores per case
Price	348
Cases
Cores
Diameter	5
Rows	10
Columns	10
Position	No.	Age	Sex	Organ/Anatomic Site	Pathology diagnosis	TNM	Grade	Stage	Type	Tissue ID.	% Positive	Average
A1	1	46	F	Skin	Malignant melanoma of thigh	T4N0M0		IIB	Malignant	Kin020154	defect
A2	2	46	F	Skin	Malignant melanoma of thigh	T4N0M0		IIB	Malignant	Kin020154	defect
A3	3	60	M	Skin	Malignant melanoma of right buttock	T4N1M0		III	Malignant	Kin060015	defect
A4	4	60	M	Skin	Malignant melanoma of right buttock	T4N1M0		III	Malignant	Kin060015	defect
A5	5	59	F	Skin	Malignant melanoma of left upper limb	T4N0M0		IIB	Malignant	Kin030199	defect
A6	6	59	F	Skin	Malignant melanoma of left upper limb	T4N0M0		IIB	Malignant	Kin030199	defect
A7	7	52	M	Skin	Malignant melanoma of crissum	T3N0M0		IIA	Malignant	Kin030086	defect
A8	8	52	M	Skin	Malignant melanoma of crissum	T3N0M0		IIA	Malignant	Kin030086	defect
A9	9	55	M	Skin	Malignant melanoma of sole of foot	T4N0M0		IIB	Malignant	Kin060003	defect
A10	10	55	M	Skin	Malignant melanoma of sole of foot	T4N0M0		IIB	Malignant	Kin060003	defect
B1	11	38	F	Skin	Malignant melanoma left arm	T1N0M0		IA	Malignant	Kin040110	defect
B2	12	38	F	Skin	Malignant melanoma left arm	T1N0M0		IA	Malignant	Kin040110	defect
B3	13	63	F	Skin	Malignant melanoma of right heel	T4N0M0		IIB	Malignant	Kin050001	defect
B4	14	63	F	Skin	Malignant melanoma of right heel	T4N0M0		IIB	Malignant	Kin050001	defect
B5	15	41	F	Skin	Malignant melanoma of scalp	T4N0M0		IIB	Malignant	Kin040105	defect
B6	16	41	F	Skin	Malignant melanoma of scalp	T4N0M0		IIB	Malignant	Kin040105	defect
B7	17	52	M	Skin	Malignant melanoma of abdominal part	T4N0M0		IIB	Malignant	Kin060158	defect
B8	18	52	M	Skin	Malignant melanoma of abdominal part	T4N0M0		IIB	Malignant	Kin060158	defect
B9	19	59	F	Skin	Malignant melanoma of anus	T4N0M0		IIB	Malignant	Kin060183	defect
B10	20	59	F	Skin	Malignant melanoma of anus	T4N0M0		IIB	Malignant	Kin060183	defect
C1	21	61	M	Skin	Malignant melanoma of right groin	T4N2M0		III	Malignant	Kin060180	0
C2	22	61	M	Skin	Malignant melanoma of right groin	T4N2M0		III	Malignant	Kin060180	0	0
C3	23	71	M	Skin	Malignant melanoma of right groin	T4N0M0		IIB	Malignant	Kin090021	0
C4	24	71	M	Skin	Malignant melanoma of right groin	T4N0M0		IIB	Malignant	Kin090021	0	0
C5	25	51	M	Skin	Malignant melanoma of chest wall	T4N0M0		IIB	Malignant	Kin060148	0
C6	26	51	M	Skin	Malignant melanoma of chest wall	T4N0M0		IIB	Malignant	Kin060148	0	0
C7	27	45	M	Skin	Malignant melanoma of crissum	T4N0M0		IIB	Malignant	Kin020054	0
C8	28	45	M	Skin	Malignant melanoma of crissum	T4N0M0		IIB	Malignant	Kin020054	0	0
C9	29	37	M	Skin	Malignant melanoma of right arm	T4N0M0		IIB	Malignant	Kin090033	0
C10	30	37	M	Skin	Malignant melanoma of right arm	T4N0M0		IIB	Malignant	Kin090033	0	0
D1	31	38	M	Skin	Malignant melanoma of left abdominal part	T4N1M0		III	Malignant	Kin020090	0
D2	32	38	M	Skin	Malignant melanoma of left abdominal part	T4N1M0		III	Malignant	Kin020090	70	35
D3	33	25	M	Skin	Malignant melanoma of sole of left foot	T2aN0M0		IB	Malignant	Kin100016	50
D4	34	25	M	Skin	Malignant melanoma of sole of left foot	T2aN0M0		IB	Malignant	Kin100016	30	40
D5	35	65	M	Skin	Malignant melanoma of scalp	T4N0M0		IIB	Malignant	Kin030283	70
D6	36	65	M	Skin	Malignant melanoma of scalp	T4N0M0		IIB	Malignant	Kin030283	60	65
D7	37	38	M	Skin	Malignant melanoma of abdominal wall	T4N1M0		III	Malignant	Kin030038	5
D8	38	38	M	Skin	Malignant melanoma of abdominal wall	T4N1M0		III	Malignant	Kin030038	5	5
D9	39	32	F	Skin	Malignant melanoma of right waist	T4N0M0		IIB	Malignant	Kin070094	10
D10	40	32	F	Skin	Malignant melanoma of right waist	T4N0M0		IIB	Malignant	Kin070094	10	10
E1	41	45	F	Skin	Malignant melanoma of left chest wall	T4N0M0		IIB	Malignant	Kin030056	0
E2	42	45	F	Skin	Malignant melanoma of left chest wall	T4N0M0		IIB	Malignant	Kin030056	0	0
E3	43	40	M	Skin	Malignant melanoma of right chest wall	T4N0M0		IIB	Malignant	Kin060017	0
E4	44	40	M	Skin	Malignant melanoma of right chest wall	T4N0M0		IIB	Malignant	Kin060017	0	0
E5	45	77	F	Skin	Malignant melanoma of sole of left foot	T4N0M0		IIB	Malignant	Kin060033	0
E6	46	77	F	Skin	Malignant melanoma of sole of left foot	T4N0M0		IIB	Malignant	Kin060033	0	0
E7	47	49	M	Skin	Malignant melanoma of left arm	T2bN0M0		IIA	Malignant	Kin080057	0
E8	48	49	M	Skin	Malignant melanoma of left arm	T2bN0M0		IIA	Malignant	Kin080057	5	2.5
E9	49	41	M	Skin	Malignant melanoma of fore arm	T4N0M0		IIB	Malignant	Kin080030	5
E10	50	41	M	Skin	Malignant melanoma of fore arm	T4N0M0		IIB	Malignant	Kin080030	0	2.5
F1	51	51	M	Skin	Malignant melanoma of back	T4N0M0		IIB	Malignant	Kin050114	0
F2	52	51	M	Skin	Malignant melanoma of back	T4N0M0		IIB	Malignant	Kin050114	0	0
F3	53	46	F	Skin	Malignant melanoma of right toe	T4N0M0		IIB	Malignant	Kin060107	5
F4	54	46	F	Skin	Malignant melanoma of right toe	T4N0M0		IIB	Malignant	Kin060107	70	37.5
F5	55	61	M	Skin	Malignant melanoma of left armpit	T4bN0M1		IV	Malignant	Kin060063	0
F6	56	61	M	Skin	Malignant melanoma of left armpit	T4bN0M1		IV	Malignant	Kin060063	0	0
F7	57	72	M	Skin	Malignant melanoma of sole of left foot	T2aN0M0		IB	Malignant	Kin090020	60
F8	58	72	M	Skin	Malignant melanoma of sole of left foot	T2aN0M0		IB	Malignant	Kin090020	5	32.5
F9	59	49	M	Skin	Malignant melanoma of left foot	T4N2M0		III	Malignant	Kin060186	0
F10	60	49	M	Skin	Malignant melanoma of left foot	T4N2M0		III	Malignant	Kin060186	0	0
G1	61	53	M	Skin	Malignant melanoma of right sole of foot	T4N0M0		IIB	Malignant	Kin030187	0
G2	62	53	M	Skin	Malignant melanoma of right sole of foot	T4N0M0		IIB	Malignant	Kin030187	0	0
G3	63	80	M	Skin	Malignant melanoma of right sole of foot	T4N0M0		IIB	Malignant	Kin060124	0
G4	64	80	M	Skin	Malignant melanoma of right sole of foot	T4N0M0		IIB	Malignant	Kin060124	0	0
G5	65	42	F	Skin	Malignant melanoma of left thumb	T4N0M0		IIB	Malignant	Ssk010143	10
G6	66	42	F	Skin	Malignant melanoma of left thumb	T4N0M0		IIB	Malignant	Ssk010143	5	7.5
G7	67	88	F	Skin	Malignant melanoma of sole of left foot	T4bN0M0		IIC	Malignant	Ssk020004	5
G8	68	88	F	Skin	Malignant melanoma of sole of left foot	T4bN0M0		IIC	Malignant	Ssk020004	10	7.5
G9	69	58	F	Skin	Malignant melanoma of left buttock	T4N0M0		IIB	Malignant	Ssk010147	50
G10	70	58	F	Skin	Malignant melanoma of left buttock	T4N0M0		IIB	Malignant	Ssk010147	60	55
H1	71	84	F	Rectum	Malignant melanoma of crissum	T4N0M0		IIB	Malignant	Dre031701	0
H2	72	84	F	Rectum	Malignant melanoma of crissum	T4N0M0		IIB	Malignant	Dre031701	5	2.5
H3	73	44	F	Rectum	Malignant melanoma	-		-	Malignant	Dre100404	5
H4	74	44	F	Rectum	Malignant melanoma	-		-	Malignant	Dre100404	0	2.5
H5	75	66	F	Rectum	Malignant melanoma	-		-	Malignant	Dre080282	20
H6	76	66	F	Rectum	Malignant melanoma	-		-	Malignant	Dre080282	30	25
H7	77	75	M	Rectum	Malignant melanoma	-		-	Malignant	Dre062643	0
H8	78	75	M	Rectum	Malignant melanoma	-		-	Malignant	Dre062643	0	0
H9	79	66	M	Rectum	Malignant melanoma	-		-	Malignant	Dre031567	40
H10	80	66	M	Rectum	Malignant melanoma	-		-	Malignant	Dre031567	50	45
I1	81	70	F	Tongue	Malignant melanoma	-		-	Malignant	Doc040189	0
I2	82	70	F	Tongue	Malignant melanoma	-		-	Malignant	Doc040189	10	5
I3	83	55	M	Stomach	Malignant melanoma	-		-	Malignant	Dst010327	10
I4	84	55	M	Stomach	Malignant melanoma	-		-	Malignant	Dst010327	5	7.5
I5	85	57	F	Vulva	Malignant melanoma	T4N0M0		IIB	Malignant	Fvl030086	20
I6	86	57	F	Vulva	Malignant melanoma	T4N0M0		IIB	Malignant	Fvl030086	20	20
I7	87	44	F	Vulva	Malignant melanoma	T4N0M0		IIB	Malignant	Fvl070221	0
I8	88	44	F	Vulva	Malignant melanoma	T4N0M0		IIB	Malignant	Fvl070221	0	0
I9	89	45	F	Vulva	Malignant melanoma	T4N0M0		IIB	Malignant	Fvl032365	5
I10	90	45	F	Vulva	Malignant melanoma	T4N0M0		IIB	Malignant	Fvl032365	10	7.5
J1	91	31	M	Skin	Adjacent normal skin tissue of right thigh	-		-	NAT	Kin030264
J2	92	31	M	Skin	Adjacent normal skin tissue of right thigh	-		-	NAT	Kin030264
J3	93	25	M	Skin	Skin tissue	-		-	Normal	Kin06N012
J4	94	25	M	Skin	Skin tissue	-		-	Normal	Kin06N012
J5	95	21	F	Skin	Skin tissue	-		-	Normal	Kin06N024
J6	96	21	F	Skin	Skin tissue	-		-	Normal	Kin06N024
J7	97	21	F	Skin	Skin tissue of abdominal part	-		-	Normal	Kin06N023
J8	98	21	F	Skin	Skin tissue of abdominal part	-		-	Normal	Kin06N023
J9	99	56	M	Skin	Skin tissue of right breast	-		-	Normal	Kin070054
J10	100	56	M	Skin	Skin tissue of right breast	-		-	Normal	Kin070054

### Sheet: BC000119b
Name	BC000119b
Description	Multiple organ cancer tissue array, including pathology grade, TNM, clinical stage, Gleason grade and Gleason score, 190 cases/190 cores, replacing BC000119a
Panel	Multiple organ carcinoma tissue microarray, containing 38 each cases of breast invasive carcinoma of no special type, lung squamous cell carcinomna, colon adenocarcinoma, prostate adenocarcinoma and pancreas adenocarcinoma, single core per case
Price	546
Cases
Cores
Diameter	5
Rows	12
Columns	16
Position	No.	Age	Sex	Organ/Anatomic Site	Pathology diagnosis	TNM	Grade	Stage	Type	Tissue ID.	% Positive
A1	1	43	F	Breast	Invasive carcinoma of no special type	T1N0M0	2	IA	Malignant	Fmg030163	0.000945394
A2	2	69	F	Breast	Invasive carcinoma of no special type	T4N0M0	2	IIIB	Malignant	Fmg030234	0.0011376
A3	3	39	F	Breast	Invasive carcinoma of no special type	T2N0M0	1	IIA	Malignant	Fmg030156	0.00318671
A4	4	63	F	Breast	Invasive carcinoma of no special type	T4N0M0	2	IIIB	Malignant	Fmg030160	0.00660055
A5	5	39	F	Breast	Invasive carcinoma of no special type	T4N1M0	2	IIIB	Malignant	Fmg030230	0
A6	6	44	F	Breast	Invasive carcinoma of no special type	T1N0M0	2	IA	Malignant	Fmg030155	Defect
A7	7	54	F	Breast	Invasive carcinoma of no special type	T2N1M0	2	IIB	Malignant	Fmg060589	Defect
A8	8	55	F	Breast	Invasive carcinoma of no special type	T2N2M0	2	IIIA	Malignant	Fmg100167	Defect
A9	9	63	F	Breast	Invasive carcinoma of no special type (breast tissue)	T2N0M0	*	IIA	Malignant	Fmg030157	Defect
A10	10	61	F	Breast	Invasive carcinoma of no special type	T2N1M0	2	IIB	Malignant	Fmg030088	Defect
A11	11	54	F	Breast	Invasive carcinoma of no special type	T3N0M0	2	IIB	Malignant	Fmg030173	Defect
A12	12	57	F	Breast	Invasive carcinoma of no special type	T2N0M0	2	IIA	Malignant	Fmg030203	Defect
A13	13	51	F	Breast	Invasive carcinoma of no special type	T2N0M0	2	IIA	Malignant	Fmg030238	0.01456
A14	14	46	F	Breast	Invasive carcinoma of no special type (sparse)	T1N0M0	1	IA	Malignant	Fmg030208	0.0266335
A15	15	49	F	Breast	Invasive carcinoma of no special type	T2N0M0	3	IIA	Malignant	Fmg030210	0.0878261
A16	16	36	F	Breast	Invasive carcinoma of no special type	T2N0M0	3	IIA	Malignant	Fmg030213	0
B1	17	47	F	Breast	Invasive carcinoma of no special type	T2N0M0	3	IIA	Malignant	Fmg030214	0
B2	18	81	F	Breast	Invasive carcinoma of no special type	T4N0M0	2	IIIB	Malignant	Fmg030222	0.0018815
B3	19	52	F	Breast	Invasive carcinoma of no special type	T4N1M0	3	IIIB	Malignant	Fmg030226	0.00281275
B4	20	58	F	Breast	Invasive carcinoma of no special type	T1N0M0	1	IA	Malignant	Fmg030090	0
B5	21	42	F	Breast	Invasive carcinoma of no special type	T2N0M0	3	IIA	Malignant	Fmg030207	0
B6	22	45	F	Breast	Invasive carcinoma of no special type	T2N0M0	2	IIA	Malignant	Fmg030091	0
B7	23	57	F	Breast	Invasive carcinoma of no special type	T4N2M0	2	IIIB	Malignant	Fmg030100	0.410574
B8	24	60	F	Breast	Invasive carcinoma of no special type	T2N0M0	2	IIA	Malignant	Fmg030152	0
B9	25	31	F	Breast	Invasive carcinoma of no special type	T4N2M0	2	IIIB	Malignant	Fmg030229	0
B10	26	57	F	Breast	Invasive carcinoma of no special type	T2N0M0	2	IIA	Malignant	Fmg030223	0
B11	27	40	F	Breast	Invasive carcinoma of no special type (sparse)	T2N0M0	2	IIA	Malignant	Fmg030085	0
B12	28	53	F	Breast	Invasive carcinoma of no special type	T2N1M0	2	IIB	Malignant	Fmg030111	0
B13	29	58	F	Breast	Invasive carcinoma of no special type	T2N1M0	2	IIB	Malignant	Fmg090029	0.15254
B14	30	50	F	Breast	Invasive carcinoma of no special type	T3N2M0	2	IIIA	Malignant	Fmg110025	0.0680467
B15	31	42	F	Breast	Invasive carcinoma of no special type (necrosis)	T2N0M0	*	IIA	Malignant	Fmg030198	0
B16	32	60	F	Breast	Invasive carcinoma of no special type	T2N0M0	2	IIA	Malignant	Fmg030077	0
C1	33	47	F	Breast	Invasive carcinoma of no special type	T2N0M0	3	IIA	Malignant	Fmg030200	0
C2	34	53	F	Breast	Invasive carcinoma of no special type	T3N1M0	3	IIIA	Malignant	Fmg030142	0
C3	35	46	F	Breast	Invasive carcinoma of no special type	T2N0M0	3	IIA	Malignant	Fmg030158	0
C4	36	62	F	Breast	Invasive carcinoma of no special type	T4N0M0	3	IIIB	Malignant	Fmg030118	0
C5	37	48	F	Breast	Invasive carcinoma of no special type	T2N0M0	3	IIA	Malignant	Fmg030225	0.000792984
C6	38	47	F	Breast	Invasive carcinoma of no special type (sparse)	T2N0M0	3	IIA	Malignant	Fmg110037	0.00985319
C7	39	74	M	Lung	Keratinized squamous cell carcinoma	T2N0M0	1	IB	Malignant	Rln030085	0.155928
C8	40	44	M	Lung	Keratinized squamous cell carcinoma	T2N1M0	2	IIA	Malignant	Rln030071	80
C9	41	66	M	Lung	Keratinized squamous cell carcinoma	T2N0M0	2	IB	Malignant	Rln030178	40
C10	42	54	M	Lung	Keratinized squamous cell carcinoma	T2N0M0	2	IB	Malignant	Rln030207	35
C11	43	68	M	Lung	Non-keratinized squamous cell carcinoma	T2N0M0	3	IB	Malignant	Rln030087	0.110623
C12	44	59	M	Lung	Non-keratinized squamous cell carcinoma	T2N1M0	3	IIA	Malignant	Rln030086	0.00588181
C13	45	56	M	Lung	Non-keratinized squamous cell carcinoma	T3N0M0	3	IIB	Malignant	Rln030088	0.0209947
C14	46	60	M	Lung	Non-keratinized squamous cell carcinoma	T2N1M0	3	IIA	Malignant	Rln030091	60
C15	47	74	M	Lung	Keratinized squamous cell carcinoma	T2N1M0	2	IIA	Malignant	Rln030124	0.000728921
C16	48	68	M	Lung	Keratinized squamous cell carcinoma	T2N1M0	2	IIA	Malignant	Rln030206	0.115132
D1	49	56	M	Lung	Keratinized squamous cell carcinoma	T3N1M0	2	IIIA	Malignant	Rln030111	30
D2	50	50	M	Lung	Keratinized squamous cell carcinoma	T2N0M0	2	IB	Malignant	Rln030119	0
D3	51	47	M	Lung	Keratinized squamous cell carcinoma	T2N1M0	2	IIA	Malignant	Rln030226	0
D4	52	45	M	Lung	Keratinized squamous cell carcinoma	T2N1M0	2	IIA	Malignant	Rln030195	10
D5	53	56	M	Lung	Keratinized squamous cell carcinoma	T2N0M0	2	IB	Malignant	Rln030160	0.166123
D6	54	65	M	Lung	Keratinized squamous cell carcinoma	T2N0M0	2	IB	Malignant	Rln030170	100
D7	55	70	F	Lung	Keratinized squamous cell carcinoma	T2N1M0	2	IIA	Malignant	Rln030180	0.0217571
D8	56	63	M	Lung	Keratinized squamous cell carcinoma	T2N1M0	3	IIA	Malignant	Rln030209	60
D9	57	61	M	Lung	Keratinized squamous cell carcinoma	T3N1M0	3	IIIA	Malignant	Rln030208	0.0449047
D10	58	65	M	Lung	Keratinized squamous cell carcinoma	T2N1M0	3	IIA	Malignant	Rln030126	0.0511629
D11	59	24	M	Lung	Keratinized squamous cell carcinoma	T2N0M0	3	IB	Malignant	Rln030077	0
D12	60	60	M	Lung	Keratinized squamous cell carcinoma	T2N0M0	3	IB	Malignant	Rln030050	0.376606
D13	61	69	M	Lung	Keratinized squamous cell carcinoma (necrosis)	T1N0M0	*	IA	Malignant	Rln030014	7.67299
D14	62	63	M	Lung	Keratinized squamous cell carcinoma	T2N1M0	2	IIA	Malignant	Rln130031	5
D15	63	68	M	Lung	Keratinized squamous cell carcinoma	T2N0M0	3	IB	Malignant	Rln130040	0
D16	64	50	M	Lung	Keratinized squamous cell carcinoma	T3N1M0	3	IIIA	Malignant	Rln030089	0
E1	65	61	M	Lung	Keratinized squamous cell carcinoma	T2N0M0	3	IB	Malignant	Rln030053	0.220194
E2	66	61	M	Lung	Keratinized squamous cell carcinoma	T2N1M0	3	IIA	Malignant	Rln030120	0.145403
E3	67	69	M	Lung	Keratinized squamous cell carcinoma	T2N0M0	3	IB	Malignant	Rln030129	0.314552
E4	68	49	M	Lung	Keratinized squamous cell carcinoma	T2N0M0	3	IB	Malignant	Rln030133	2.47939
E5	69	63	M	Lung	Keratinized squamous cell carcinoma	T3N1M0	2	IIIA	Malignant	Rln030136	5.27444
E6	70	68	M	Lung	Keratinized squamous cell carcinoma	T3N0M0	3	IIB	Malignant	Rln030174	13.7108
E7	71	59	M	Lung	Keratinized squamous cell carcinoma	T2N1M0	3	IIA	Malignant	Rln030225	1.70726
E8	72	48	M	Lung	Keratinized squamous cell carcinoma	T2N0M0	3	IB	Malignant	Rln030009	5
E9	73	53	M	Lung	Keratinized squamous cell carcinoma	T2N0M0	3	IB	Malignant	Rln030114	0.680048
E10	74	51	F	Lung	Keratinized squamous cell carcinoma	T2N1M0	3	IIA	Malignant	Rln160003	1.56111
E11	75	65	M	Lung	Non-keratinized squamous cell carcinoma with neuroendocrine differentiation	T2N1M0	3	IIA	Malignant	Rln030063	0.00172555
E12	76	71	M	Lung	Non-keratinized squamous cell carcinoma	T2N1M0	3	IIA	Malignant	Rln030193	2.54828
E13	77	68	F	Colon	Papillary adenocarcinoma	T3N1M0	1	IIIB	Malignant	Dco031032	10
E14	78	46	M	Colon	Papillary adenocarcinoma	T3N2M0	1	IIIB	Malignant	Dco030311	80
E15	79	45	M	Colon	Tubular adenocarcinoma	T2N0M0	2	I	Malignant	Dco030946	0.91972
E16	80	66	M	Colon	Tubular adenocarcinoma	T4N0M0	2	IIB	Malignant	Dco030262	100
F1	81	55	F	Colon	Tubular adenocarcinoma	T3N1M0	1	IIIB	Malignant	Dco030730	90
F2	82	68	M	Colon	Tubular adenocarcinoma	T2N0M0	1	I	Malignant	Dco040704	10
F3	83	58	M	Colon	Tubular adenocarcinoma	T3N0M0	1	IIA	Malignant	Dco160080	40
F4	84	70	F	Colon	Mucinous adenocarcinoma	T3N0M0	2	IIA	Malignant	Dco031124	5
F5	85	45	F	Colon	Mucinous adenocarcinoma	T4N2M0	2	IIIC	Malignant	Dco030799	50
F6	86	53	M	Colon	Adenocarcinoma	T4N0M0	2	IIB	Malignant	Dco030409	0.0408356
F7	87	41	M	Colon	Papillary adenocarcinoma	T4N0M0	1	IIB	Malignant	Dco031490	20
F8	88	79	F	Colon	Adenocarcinoma	T3N0M0	2	IIA	Malignant	Dco030120	10
F9	89	58	F	Colon	Adenocarcinoma	T3N0M0	2	IIA	Malignant	Dco030196	75
F10	90	45	M	Colon	Adenocarcinoma	T4N1M0	2	IIIC	Malignant	Dco031264	40
F11	91	64	M	Colon	Adenocarcinoma	T3N0M0	2	IIA	Malignant	Dco030800	40
F12	92	66	F	Colon	Adenocarcinoma	T4N0M0	2	IIB	Malignant	Dco030797	20
F13	93	47	F	Colon	Adenocarcinoma	T3N0M0	2	IIA	Malignant	Dco030748	80
F14	94	71	M	Colon	Adenocarcinoma	T4N0M0	2	IIB	Malignant	Dco031121	80
F15	95	48	M	Colon	Adenocarcinoma (necrosis)	T4N2M0	*	IIIC	Malignant	Dco031533	50
F16	96	36	M	Colon	Tubular adenocarcinoma	T4N0M0	1	IIB	Malignant	Dco060317	8.15945
G1	97	82	M	Colon	Adenocarcinoma	T3N0M0	3	IIA	Malignant	Dco031858	80
G2	98	74	M	Colon	Adenocarcinoma	T4N0M0	2	IIB	Malignant	Dco031859	70
G3	99	69	F	Colon	Adenocarcinoma (fibrous tissue and blood vessel)	T3N1M0	*	IIIB	Malignant	Dco031856	0.100709
G4	100	52	F	Colon	Adenocarcinoma	T3N1M0	2	IIIB	Malignant	Dco031587	80
G5	101	37	F	Colon	Adenocarcinoma	T4N2M0	2	IIIC	Malignant	Dco030732	90
G6	102	50	M	Colon	Adenocarcinoma	T4N0M0	3	IIB	Malignant	Dco030611	70
G7	103	54	F	Colon	Adenocarcinoma	T4N1M0	2	IIIC	Malignant	Dco031530	0.66256
G8	104	40	M	Colon	Adenocarcinoma	T2N0M0	2	I	Malignant	Dco160032	Defect
G9	105	34	F	Colon	Adenocarcinoma	T4N0M0	3	IIB	Malignant	Dco030551	15
G10	106	70	F	Colon	Mucinous adenocarcinoma	T3N1M0	3	IIIB	Malignant	Dco031629	60
G11	107	78	F	Colon	Adenocarcinoma	T3N1M0	3	IIIB	Malignant	Dco030692	60
G12	108	54	F	Colon	Adenocarcinoma	T4N0M0	3	IIB	Malignant	Dco030146	80
G13	109	73	F	Colon	Adenocarcinoma	T4N1M0	3	IIIC	Malignant	Dco031117	6.80911
G14	110	38	M	Colon	Adenocarcinoma	T4N0M0	3	IIB	Malignant	Dco031202	0.00372864
G15	111	74	M	Colon	Adenocarcinoma	T3N0M0	2	IIA	Malignant	Dco060177	70
G16	112	48	F	Colon	Adenocarcinoma	T4N2M0	3	IIIC	Malignant	Dco030215	90
H1	113	30	M	Colon	Adenocarcinoma	T3N0M0	3	IIA	Malignant	Dco031760	0.00483279
H2	114	46	M	Colon	Adenocarcinoma	T3N2M0	3	IIIB	Malignant	Dco160022	0
H3	115	67	M	Prostate	Adenocarcinoma (Gleason grade 3; Gleason score 3+2)	T2N0M0	2	IIA	Malignant	Mpr030220	0
H4	116	69	M	Prostate	Adenocarcinoma (Gleason grade 4; Gleason score 4+3)	T3N0M0	2	III	Malignant	Mpr030166	50
H5	117	71	M	Prostate	Adenocarcinoma (Gleason grade 3; Gleason score 3+4)	T1N0M0	2	I	Malignant	Mpr080053	0
H6	118	71	M	Prostate	Adenocarcinoma (Gleason grade 3; Gleason score 3+4)	-	2	-	Malignant	Mpr199733	0
H7	119	64	M	Prostate	Adenocarcinoma (Gleason grade 4; Gleason score 4+3)	T2N0M0	2	IIA	Malignant	Mpr040171	0.000843049
H8	120	73	M	Prostate	Adenocarcinoma (Gleason grade 4; Gleason score 4+3)	T2N0M0	2	IIA	Malignant	Mpr050122	0
H9	121	75	M	Prostate	Adenocarcinoma (Gleason grade 3; Gleason score 3+2)	T2N0M0	2	IIA	Malignant	Mpr040053	0.816202
H10	122	71	M	Prostate	Adenocarcinoma (Gleason grade 4; Gleason score 4+3)	T2N0M0	2	IIA	Malignant	Mpr130007	Defect
H11	123	70	M	Prostate	Adenocarcinoma (Gleason grade 3; Gleason score 3+2)	T2N0M0	2	IIA	Malignant	Mpr020033	0.0372904
H12	124	66	M	Prostate	Adenocarcinoma (Gleason grade 4; Gleason score 4+3)	T2N0M0	2	IIA	Malignant	Mpr130012	0
H13	125	65	M	Prostate	Adenocarcinoma (Gleason grade 4; Gleason score 4+4)	-	2	-	Malignant	Mpr040034	0
H14	126	75	M	Prostate	Adenocarcinoma (Gleason grade 3; Gleason score 3+3)	T2N0M0	2	IIA	Malignant	Mpr030402	0
H15	127	65	M	Prostate	Adenocarcinoma (Gleason grade 3; Gleason score 3+4)	-	2	-	Malignant	Mpr030031	0
H16	128	73	M	Prostate	Adenocarcinoma (Gleason grade 4; Gleason score 4+3)	T3N0M0	2	III	Malignant	Mpr030374	0.000958901
I1	129	64	M	Prostate	Adenocarcinoma (Gleason grade 3; Gleason score 3+4)	T3N0M0	2	III	Malignant	Mpr030359	0
I2	130	73	M	Prostate	Adenocarcinoma (Gleason grade 4; Gleason score 4+3)	-	2	-	Malignant	Mpr020053	0.00366163
I3	131	60	M	Prostate	Adenocarcinoma (Gleason grade 3; Gleason score 3+3)	T3N1M0	2	IV	Malignant	Mpr080011	0.0269452
I4	132	75	M	Prostate	Adenocarcinoma (Gleason grade 3; Gleason score 3+3)	T2N0M0	2	IIA	Malignant	Mpr030207	5
I5	133	57	M	Prostate	Adenocarcinoma (Gleason grade 3; Gleason score 3+3)	T2N0M0	2	IIA	Malignant	Mpr130032	0
I6	134	-	M	Prostate	Adenocarcinoma (Gleason grade 3; Gleason score 3+3)	-	2	-	Malignant	Mpr551513	Defect
I7	135	-	M	Prostate	Adenocarcinoma (Gleason grade 4; Gleason score 4+3)	-	2	-	Malignant	Mpr567594	0.428573
I8	136	80	M	Prostate	Adenocarcinoma (Gleason grade 4; Gleason score 4+3)	T3N0M0	2	III	Malignant	Mpr020382	0
I9	137	78	M	Prostate	Adenocarcinoma (Gleason grade 3; Gleason score 3+3)	T4N0M0	2	IV	Malignant	Mpr030228	0
I10	138	62	M	Prostate	Adenocarcinoma (Gleason grade 3; Gleason score 3+3)	T2N0M0	2	IIA	Malignant	Mpr050083	0.00121327
I11	139	74	M	Prostate	Adenocarcinoma (Gleason grade 4; Gleason score 4+3)	T2N0M0	2	IIA	Malignant	Mpr040041	0.335452
I12	140	61	M	Prostate	Adenocarcinoma (Gleason grade 4; Gleason score 4+4)	T3N1M0	2	IV	Malignant	Mpr070019	0.0010488
I13	141	63	M	Prostate	Adenocarcinoma (Gleason grade 4; Gleason score 4+3)	T2N0M0	2	IIA	Malignant	Mpr030347	0
I14	142	62	M	Prostate	Adenocarcinoma (Gleason grade 4; Gleason score 4+3)	T3N0M0	2	III	Malignant	Mpr040089	0.00189041
I15	143	69	M	Prostate	Adenocarcinoma (Gleason grade 4; Gleason score 4+3)	T2N0M0	2	IIA	Malignant	Mpr020114	0
I16	144	-	M	Prostate	Adenocarcinoma (Gleason grade 4; Gleason score 4+3)	-	2	-	Malignant	Mpr000056	0
J1	145	70	M	Prostate	Adenocarcinoma (Gleason grade 4; Gleason score 4+3)	T3N0M0	2	III	Malignant	Mpr060100	0
J2	146	76	M	Prostate	Adenocarcinoma (Gleason grade 4; Gleason score 4+4)	T2N0M0	2	IIA	Malignant	Mpr030277	0.000957845
J3	147	69	M	Prostate	Adenocarcinoma (Gleason grade 4; Gleason score 4+3)	T2N0M0	2	IIA	Malignant	Mpr030352	0.0491381
J4	148	87	M	Prostate	Adenocarcinoma with neuroendocrine differentiation (Gleason grade 4; Gleason score 4+5)	T2N0M0	3	IIA	Malignant	Mpr020242	0
J5	149	73	M	Prostate	Adenocarcinoma (Gleason grade 5; Gleason score 4+5)	T4N0M0	3	IV	Malignant	Mpr030188	0
J6	150	65	M	Prostate	Adenocarcinoma (Gleason grade 3; Gleason score 3+3)	T2N0M0	2	IIA	Malignant	Mpr070087	0.0012772
J7	151	60	M	Prostate	Adenocarcinoma (Gleason grade 4; Gleason score 4+5)	T3N0M0	3	III	Malignant	Mpr030236	0.633015
J8	152	82	M	Prostate	Adenocarcinoma (Gleason grade 4; Gleason score 4+5)	T2N0M0	3	IIA	Malignant	Mpr030147	0
J9	153	49	M	Pancreas	Ductal adenocarcinoma	T3N0M0	2	IIA	Malignant	Dpa040571	57.9807
J10	154	55	M	Pancreas	Ductal adenocarcinoma	T3N0M0	2	IIA	Malignant	Dpa031182	0.814183
J11	155	64	F	Pancreas	Ductal adenocarcinoma	T2N0M0	2	IB	Malignant	Dpa090166	3.00214
J12	156	34	M	Pancreas	Ductal adenocarcinoma	T3N0M0	1	IIA	Malignant	Dpa061422	1.15853
J13	157	54	F	Pancreas	Ductal adenocarcinoma	T3N0M0	2	IIA	Malignant	Dpa031218	16.1052
J14	158	62	F	Pancreas	Ductal adenocarcinoma	T3N0M0	1	IIA	Malignant	Dpa041068	24.7753
J15	159	50	M	Pancreas	Ductal adenocarcinoma	T2N1M0	1	IIB	Malignant	Dpa030647	2.76394
J16	160	44	M	Pancreas	Ductal adenocarcinoma	T3N0M0	2	IIA	Malignant	Dpa030944	9.31848
K1	161	41	M	Pancreas	Ductal adenocarcinoma (sparse)	T4N1M0	1	III	Malignant	Dpa030236	1.23498
K2	162	44	F	Pancreas	Ductal adenocarcinoma	T3N1M0	2	IIB	Malignant	Dpa070215	5.6906
K3	163	46	F	Pancreas	Ductal adenocarcinoma	T2N0M0	1	IB	Malignant	Dpa080281	61.1801
K4	164	47	M	Pancreas	Ductal adenocarcinoma	T3N0M0	1	IIA	Malignant	Dpa030238	2.08274
K5	165	68	F	Pancreas	Ductal adenocarcinoma	T2N0M0	2	IB	Malignant	Dpa031989	8.64192
K6	166	40	M	Pancreas	Ductal adenocarcinoma	T2N1M0	1	IIB	Malignant	Dpa090186	20.8419
K7	167	68	F	Pancreas	Ductal adenocarcinoma	T2N0M0	2	IB	Malignant	Dpa100492	0.848515
K8	168	57	M	Pancreas	Ductal adenocarcinoma (sparse)	T3N0M0	2	IIA	Malignant	Dpa041230	5.55458
K9	169	60	M	Pancreas	Ductal adenocarcinoma	T3N0M0	2	IIA	Malignant	Dpa031219	12.3769
K10	170	42	F	Pancreas	Ductal adenocarcinoma	T3N0M0	1	IIA	Malignant	Dpa031292	1.34996
K11	171	76	F	Pancreas	Ductal adenocarcinoma	T3N0M0	2	IIA	Malignant	Dpa030468	10.6941
K12	172	72	F	Pancreas	Ductal adenocarcinoma	T3N0M0	2	IIA	Malignant	Dpa060605	19.6923
K13	173	58	F	Pancreas	Ductal adenocarcinoma	T3N1M0	2	IIB	Malignant	Dpa090144	13.1457
K14	174	42	M	Pancreas	Ductal adenocarcinoma	T3N0M0	2	IIA	Malignant	Dpa062044	14.6866
K15	175	65	M	Pancreas	Ductal adenocarcinoma	T3N1M0	2	IIB	Malignant	Dpa080082	7.16147
K16	176	68	F	Pancreas	Ductal adenocarcinoma	T3N0M0	3	IIA	Malignant	Dpa041572	0.0634921
L1	177	62	F	Pancreas	Ductal adenocarcinoma	T3N1M1	3	IV	Malignant	Dpa100207	0.561179
L2	178	72	F	Pancreas	Ductal adenocarcinoma	T3N0M0	3	IIA	Malignant	Dpa060274	0.741234
L3	179	51	F	Pancreas	Ductal adenocarcinoma	T3N0M0	2	IIA	Malignant	Dpa041842	3.46055
L4	180	56	M	Pancreas	Ductal adenocarcinoma	T2N0M0	3	IB	Malignant	Dpa041019	24.7564
L5	181	58	F	Pancreas	Ductal adenocarcinoma	T3N0M0	2	IIA	Malignant	Dpa031193	32.1088
L6	182	47	F	Pancreas	Ductal adenocarcinoma	T3N1M0	3	IIB	Malignant	Dpa031524	15.3799
L7	183	54	F	Pancreas	Ductal adenocarcinoma	T2N0M0	1	IB	Malignant	Dpa030823	37.47
L8	184	45	M	Pancreas	Adenocarcinoma	T2N1M0	3	IIB	Malignant	Dpa040958	1.48501
L9	185	55	F	Pancreas	Ductal adenocarcinoma	T2N0M0	3	IB	Malignant	Dpa090171	0.628016
L10	186	66	F	Pancreas	Adenocarcinoma	T2N1M0	3	IIB	Malignant	Dpa090174	7.30651
L11	187	51	M	Pancreas	Adenocarcinoma	T3N0M0	3	IIA	Malignant	Dpa062117	0.75884
L12	188	53	F	Pancreas	Adenocarcinoma with necrosis	T2N0M0	3	IB	Malignant	Dpa041349	4.19299
L13	189	52	M	Pancreas	Adenocarcinoma	T2N0M0	3	IB	Malignant	Dpa040753	0.0100578
L14	190	50	M	Pancreas	Adenocarcinoma	T2N0M0	3	IB	Malignant	Dpa090257	0.0152307
